# A phosphorylation signal activates genome-wide transcriptional control by BfmR, the global regulator of *Acinetobacter* resistance and virulence

**DOI:** 10.1101/2024.06.16.599214

**Authors:** Nicole Raustad, Yunfei Dai, Akira Iinishi, Arpita Mohapatra, Mark W. Soo, Everett Hay, Gabrielle M. Hernandez, Edward Geisinger

## Abstract

The nosocomial pathogen *Acinetobacter baumannii* is a major threat to human health. The sensor kinase-response regulator system, BfmS-BfmR, is essential to multidrug resistance and virulence in the bacterium and represents a potential antimicrobial target. Important questions remain about how the system controls resistance and pathogenesis. Although BfmR knockout alters expression of >1000 genes, its direct regulon is undefined. Moreover, how phosphorylation controls the regulator is unclear. Here, we address these problems by combining mutagenesis, ChIP-seq, and in vitro phosphorylation to study the functions of phospho-BfmR. We show that phosphorylation is required for BfmR-mediated gene regulation, antibiotic resistance, and sepsis development in vivo. Consistent with activating the protein, phosphorylation induces dimerization and target DNA affinity. Integrated analysis of genome-wide binding and transcriptional profiles of BfmR led to additional key findings: (1) Phosphorylation dramatically expands the number of genomic sites BfmR binds; (2) DNA recognition involves a direct repeat motif widespread across promoters; (3) BfmR directly regulates 303 genes as activator (eg, capsule, peptidoglycan, and outer membrane biogenesis) or repressor (pilus biogenesis); (4) BfmR controls several non-coding sRNAs. These studies reveal the centrality of a phosphorylation signal in driving *A. baumannii* disease and disentangle the extensive pathogenic gene-regulatory network under its control.
