## Supplemental Dataset 3 for "A phosphorylation signal activates genome-wide transcriptional control by BfmR, the global regulator of *Acinetobacter* resistance and virulence"

### Sheet: Dataset S3
Dataset S3. Direct BfmR targets.
	RNA-seq log2FC (vs WT)
Target	∆bfmS	∆bfmRS	∆bfmR	∆bfmR17961	Regulation	Gene name(s)	Protein ID	Protein description
ORFs
ACX60_RS00020	-0.128	-0.444	-0.623		A	gyrB	WP_000093728.1	DNA gyrase subunit B
ACX60_RS00025	-0.286	-0.757	-0.85	-1.095	A	cybC	WP_000987637.1	cytochrome B
ACX60_RS00175	-1.036	-0.316	-0.66		A/R		WP_000529425.1	membrane protein
ACX60_RS00195	-0.427	-1.154	-0.895		A		WP_001036017.1	hypothetical protein
ACX60_RS00260	2.334	-1.383	-1.54	-7.093	A		WP_000490267.1	hypothetical protein
ACX60_RS00285	-0.549	0.105	0.405		R		WP_000418560.1	hypothetical protein
ACX60_RS00440	0.876	-1.016	-0.976	-1.793	A	glmS, GFPT	WP_009517977.1	glutamine--fructose-6-phosphate aminotransferase
ACX60_RS00445	0.616	-1.465	-1.273	-1.46	A	glmU	WP_000108581.1	bifunctional N-acetylglucosamine-1-phosphate uridyltransferase/glucosamine-1-phosphate acetyltransferase
ACX60_RS00450	0.358	-1.628	-1.693	-3.702	A	pgpA	WP_000380676.1	phosphatidylglycerophosphatase A
ACX60_RS00480	-0.159	-0.634	-0.675		A	serB, PSPH	WP_001206799.1	phosphoserine phosphatase
ACX60_RS00490	0.628	-0.297	-0.429	-1.484	A		WP_000778126.1	hypothetical protein
ACX60_RS00575	0.214	-0.246	-0.28		A	gshA	WP_000082281.1	glutamate--cysteine ligase
ACX60_RS00580	0.24	-0.894	-0.732		A	dsbB	WP_001240040.1	disulfide bond formation protein B
ACX60_RS00640	-0.275	-0.736	-0.72		A		WP_001139630.1	hypothetical protein
ACX60_RS00720	0.294	-1.282	-1.113	-1.117	A		WP_001025107.1	esterase
ACX60_RS00725	1.222	-0.103	0.131	-2.592	A		WP_000717015.1	hypothetical protein
ACX60_RS00765	0.427	-1.404	-1.396	-1.053	A	murG	WP_000132430.1	UDP-N-acetylglucosamine--N-acetylmuramyl- (pentapeptide) pyrophosphoryl-undecaprenol N-acetylglucosamine transferase
ACX60_RS00770	0.547	-1.526	-1.449		A	murC	WP_000075472.1	UDP-N-acetylmuramate--L-alanine ligase
ACX60_RS00775	0.559	-0.929	-0.888		A	ddl	WP_000063661.1	D-alanine--D-alanine ligase
ACX60_RS00780	0.442	-0.877	-0.935		A	ftsQ	WP_000057903.1	cell division protein FtsQ
ACX60_RS00785	0.099	-1.135	-1.066		A	ftsA	WP_001287630.1	cell division protein FtsA
ACX60_RS00790	0.383	-0.779	-0.719	-1.156	A	ftsZ	WP_000135734.1	cell division protein FtsZ
ACX60_RS00850	0.388	-1.646	-1.526		A	glmM	WP_000119868.1	phosphoglucosamine mutase
ACX60_RS00855	0.379	-1.695	-1.59		A	pdxH, PNPO	WP_001286115.1	pyridoxine/pyridoxamine 5'-phosphate oxidase
ACX60_RS00860	-0.216	-2.129	-2.007		A	recJ	WP_000161612.1	single-stranded-DNA-specific exonuclease RecJ
ACX60_RS00865	2.146	-3.169	-3.296	-5.836	A	omp25	WP_000731729.1	outer membrane protein
ACX60_RS00870	-0.126	-1.142	-1.266		A	prfB	WP_001040593.1	peptide chain release factor 2
ACX60_RS00960	0.4	-1.643	-1.223		A	betT, betS	WP_001139472.1	beta-aspartyl-peptidase
ACX60_RS00980	0.188	-0.678	-0.595	-1.316	A	nemR	WP_000826315.1	TetR family transcriptional regulator
ACX60_RS00985	0.445	-0.545	-0.133	-1.032	A	qor, CRYZ	WP_001256571.1	NADPH:quinone oxidoreductase
ACX60_RS01220	3.917	-4.535	-4.054	-8.305	A		WP_011860463.1	hypothetical protein
ACX60_RS01225	0.104	-1.642	-1.639		A	ENDOG	WP_000157128.1	endonuclease
ACX60_RS01240	0.408	-2.863	-2.644		A	aqpZ	WP_001045987.1	aquaporin
ACX60_RS01340	0.222	0.374	0.364	-1.33	A	envZ	WP_000051217.1	two-component sensor histidine kinase
ACX60_RS01345	0.367	0.463	0.47	-1.522	A	ompR	WP_000060753.1	DNA-binding response regulator
ACX60_RS01390	0.505	2.455	2.568		R		WP_001056512.1	hypothetical protein
ACX60_RS01450	0.593	-1.24	-0.854		A	mmuP	WP_001183126.1	S-methylmethionine transporter
ACX60_RS01460	0.771	2.279	2.235		A/R			tRNA-Ala
ACX60_RS01470	-0.934	0.168	0.056	2.934	R		WP_000690905.1	peptide signal protein
ACX60_RS01475	-0.974	-0.324	0.351	1.206	R	cysP, sbp	WP_001988040.1	ABC transporter permease
ACX60_RS01480	0.196	-1.272	-1.408		A	mraW, rsmH	WP_000018346.1	ribosomal RNA small subunit methyltransferase H
ACX60_RS01520	0.595	-1.093	-1.046		A	mrcA, pbp1a	WP_000736677.1	penicillin-binding protein 1A
ACX60_RS01525	-0.777	1.726	1.608	3.447	R	pilM	WP_002014066.1	pilus assembly protein PilM
ACX60_RS01530	-1.097	0.989	1.18	5.61	R	pilN	WP_000201223.1	membrane protein
ACX60_RS01535	-1.166	0.594	0.957	5.284	R	pilO	WP_000076102.1	hypothetical protein
ACX60_RS01540	-1.103	0.488	0.865	4.195	R	pilP	WP_000695065.1	hypothetical protein
ACX60_RS01580	0.504	-2.101	-1.948	-2.418	A	lemA	WP_000846931.1	hypothetical protein
ACX60_RS01585	0.495	-1.771	-1.784	-3.291	A	K06872	WP_001246375.1	hypothetical protein
ACX60_RS01590	0.637	-1.637	-1.57	-2.188	A		WP_000258957.1	hypothetical protein
ACX60_RS01740	1.7	-3.42	-3.609	-6.357	A		WP_001189303.1	hypothetical protein
ACX60_RS01790	1.779	-1.854	-1.904	-4.528	A		WP_000744750.1	hypothetical protein
ACX60_RS01820	0.242	-2.357	-1.767	1.236	A/R	astC	WP_009518196.1	succinylornithine aminotransferase
ACX60_RS01825	0.254	-2.583	-1.786	1.52	A/R	astA	WP_000973732.1	arginine N-succinyltransferase
ACX60_RS01830	0.366	-1.611	-1.07	1.777	A/R	astD	WP_000071645.1	N-succinylglutamate 5-semialdehyde dehydrogenase
ACX60_RS01835	0.425	-1.139	-0.756	1.834	A/R	astB	WP_000679450.1	succinylarginine dihydrolase
ACX60_RS01840	0.562	-0.673	-0.309	1.228	A/R	astE	WP_001150820.1	succinylglutamate desuccinylase
ACX60_RS01845	2.246	-3.076	-3.238	-6.744	A		WP_000783285.1	signal peptide
ACX60_RS01925	0.34	-1.309	-0.453	-3.279	A		WP_000013717.1	PspC family transcriptional regulator
ACX60_RS01930	0.027	-1.826	-2.144	-2.288	A		WP_000054175.1	hypothetical protein
ACX60_RS01970	0.243	-0.815	-1.874	-1.688	A		WP_000047395.1	DEAD/DEAH box helicase
ACX60_RS01980	0.109	-1.443	-1.531		A	mlaF, linL, mkl	WP_002019647.1	ABC transporter ATP-binding protein
ACX60_RS01985	0.207	-1.203	-1.38		A	mlaE, linK	WP_001091949.1	ABC transporter permease
ACX60_RS01990	0.314	-0.916	-1.096	-1.632	A	mlaD, linM	WP_000842362.1	mammalian cell entry protein
ACX60_RS01995	0.331	-0.846	-0.929	-2.269	A	mlaC	WP_009518191.1	toluene tolerance protein Ttg2D
ACX60_RS02000	0.351	-0.9	-0.914	-2.5	A	mlaB	WP_000250997.1	toluene-tolerance protein (Ttg2E)
ACX60_RS02030	0.657	-0.417	-0.388	-1.864	A		WP_000547780.1	nucleoside-diphosphate sugar epimerase
ACX60_RS02090	0.421	-0.222	-0.374	-1.595	A	RP-S10, MRPS10, rpsJ	WP_000070912.1	30S ribosomal protein S10
ACX60_RS02095	0.417	-0.209	-0.276	-1.575	A	RP-L3, MRPL3, rplC	WP_001982642.1	50S ribosomal protein L3
ACX60_RS02305	-1.213	0.919	1.533	3.389	R		WP_000479323.1	membrane protein
ACX60_RS02380	-0.133	-0.976	-1.249		A	miaB	WP_049594797.1	(dimethylallyl)adenosine tRNA methylthiotransferase
ACX60_RS02385	0.386	-3.501	-3.607	-4.063	A	slt	WP_000792526.1	lytic transglycosylase
ACX60_RS02395	0.228	-1.118	-0.38	-1.434	A	mdh	WP_000813006.1	malate dehydrogenase
ACX60_RS02505	-0.229	-0.965	-0.985		A		WP_000863328.1	hypothetical protein
ACX60_RS02510	0.248	-0.485	-0.759		A	sspB	WP_000003707.1	stringent starvation protein B
ACX60_RS02515	-0.226	0.394	0.034	-1.017	A	sspA, mglA	WP_000110146.1	starvation protein A
ACX60_RS02935	0.009	1.721	1.523		R		WP_001118986.1	hypothetical protein
ACX60_RS03085	3.303	0.894	1.303	-2.105	A/R		WP_000784268.1	hypothetical protein
ACX60_RS03110	0.994	-2.477	-2.237	-3.109	A		WP_000701693.1	META domain-containing protein
ACX60_RS03255	-0.241	-3.814	-3.712	-2.649	A	oprB	WP_000848136.1	porin
ACX60_RS03280	0.685	-1.157	-1.127	-2.686	A	phnB	WP_001176578.1	hypothetical protein
ACX60_RS03290	-0.639	0.383	0.356	-1.229	A/R	fimT	WP_000477155.1	type 4 fimbrial biogenesis protein FimT
ACX60_RS03295		-0.754	-0.367	-1.2	A	ompAAb	WP_000777879.1	membrane protein
ACX60_RS03325	0.139	-1.346	-1.653	-1.106	A	typA, bipA	WP_001280092.1	GTP-binding protein
ACX60_RS03330	0.807	-0.757	-0.404	1.022	A/R	mscL	WP_000022555.1	large-conductance mechanosensitive channel
ACX60_RS03355	-0.261	0.191	0.227		R	TC.FEV.OM	WP_000055221.1	TonB-dependent receptor
ACX60_RS03360	0.348	-0.593	0.007	-1.423	A		WP_001096155.1	FAD/FMN-binding oxidoreductase
ACX60_RS03460	1.779	-4.627	-4.681	-6.597	A		WP_000757214.1	bacteriolytic lipoprotein entericidin B
ACX60_RS03580	0.972	-0.192	-0.153	-2.726	A		WP_000086443.1	hypothetical protein
ACX60_RS03650	-0.3	-0.442	0.143	2.023	R	fadL	WP_000768258.1	long-chain fatty acid transport protein
ACX60_RS03860	0.266	-0.379	-0.515	-1.588	A	RP-L21, MRPL21, rplU	WP_000271409.1	50S ribosomal protein L21
ACX60_RS03865	0.273	-0.475	-0.567	-1.498	A	RP-L27, MRPL27, rpmA	WP_000201632.1	50S ribosomal protein L27
ACX60_RS03875	0.702	-3.182	-3.347	-4.92	A		WP_001177767.1	hypothetical protein
ACX60_RS04080	-0.021	-0.487	-0.65		A	carB, CPA2	WP_001126293.1	carbamoyl phosphate synthase large subunit
ACX60_RS04085	-0.203	-1.416	-1.514		A	carA, CPA1	WP_000106446.1	carbamoyl-phosphate synthase small subunit
ACX60_RS04090	-0.585	0.053	0.142	-2.066	A/R		WP_001282880.1	hypothetical protein
ACX60_RS04095	-0.128	-1.367	-1.481		A		WP_000179362.1	hypothetical protein
ACX60_RS04100	-0.192	-1.207	-1.415		A	yhbY	WP_000729551.1	RNA-binding protein
ACX60_RS04105	-0.205	-0.387	-0.386	-1.083	A	rlmE, rrmJ, ftsJ	WP_000235573.1	ribosomal RNA large subunit methyltransferase E
ACX60_RS04120	-1.03	-2.13	-2.263		A/R		WP_000461267.1	hypothetical protein
ACX60_RS04150	0.042	-2.145	-1.517		A	folD	WP_001229846.1	bifunctional 5,10-methylene-tetrahydrofolate dehydrogenase/5,10-methylene-tetrahydrofolate cyclohydrolase
ACX60_RS04245	0.577	-1.322	-0.698	-1.968	A		WP_001110719.1	hypothetical protein
ACX60_RS04270	-0.109	0.981	0.619		R		WP_001071474.1	peptide synthetase
ACX60_RS04585	1.152	-1.149	-1.048	-2.316	A	pal	WP_000836015.1	peptidoglycan-binding protein
ACX60_RS04590	1.141	-1.789	-1.665	-3.273	A	tolB	WP_000858381.1	translocation protein TolB
ACX60_RS04595	0.827	-2.282	-1.715	-2.06	A	tolA	WP_001039161.1	gramicidin S synthase
ACX60_RS04600	0.794	-2.284	-1.937	-1.406	A	tolR	WP_001007562.1	gramicidin S synthase
ACX60_RS04605	0.71	-2.306	-1.891	-1.585	A	tolQ	WP_000224630.1	Tol-Pal system subunit TolQ
ACX60_RS04610	-0.229	-2.013	-1.507	-1.519	A	ybgC	WP_001273591.1	thioesterase
ACX60_RS04855	1.632	-1.317	-1.377	-4.66	A		WP_000771345.1	membrane protein
ACX60_RS04860	0.353	-0.613	-0.735	-2.129	A	queC	WP_001247780.1	7-cyano-7-deazaguanine synthase
ACX60_RS04865	0.187	-0.956	-0.997		A	queE	WP_000157724.1	7-carboxy-7-deazaguanine synthase
ACX60_RS04870	0.039	-1.236	-0.828		A	dapD	WP_000080867.1	2,3,4,5-tetrahydropyridine-2,6-dicarboxylate N-succinyltransferase
ACX60_RS04875	2.256	-3.051	-2.867	-4.353	A	carO	WP_000866520.1	membrane protein
ACX60_RS04935	1.069	-1.634	-1.421	-2.063	A	degP, htrA	WP_000842416.1	serine protease
ACX60_RS05065	0.434	-1.727	-1.152		A	GAPDH, gapA	WP_000031230.1	glyceraldehyde 3-phosphate dehydrogenase
ACX60_RS05280	0.067	-0.167	-1.172	-1.288	A		WP_001147894.1	oxidoreductase
ACX60_RS05285	-0.041	-1.19	-1.707	-1.295	A	E1.14.19.3	WP_001057073.1	acyl-CoA desaturase
ACX60_RS05305	0.539	-0.776	-0.736	-2.007	A	ectB, dat	WP_000117540.1	diadenosine tetraphosphatase
ACX60_RS05310	0.617	-0.74	-0.566	-2.024	A	ddc	WP_000227387.1	2,4-diaminobutyrate decarboxylase
ACX60_RS05420	-0.895	0.031	-0.025	1.87	R		WP_000886768.1	LysR family transcriptional regulator
ACX60_RS05465	0.018	-0.931	-0.592		A	efp	WP_000035083.1	elongation factor P
ACX60_RS05685	0.262	-1.238	-1.154	-1.406	A	ldtAb	WP_000498089.1	peptidase
ACX60_RS05690	-0.21	-1.516	-1.355		A	hemE, UROD	WP_000209395.1	uroporphyrinogen decarboxylase
ACX60_RS05695	-0.396	-0.99	-1.114		A		WP_001199663.1	membrane protein
ACX60_RS05775	-0.12	-1.237	-1.126		A	glnA, GLUL	WP_001284758.1	glutamine synthetase
ACX60_RS05905	4.071	-1.789	-2.061	-3.855	A	ompW	WP_000976525.1	membrane protein
ACX60_RS05910	0.517	-1.107	-0.851		A	map	WP_001089491.1	methionine aminopeptidase
ACX60_RS05945	0.161	0.765	0.928		R		WP_000836402.1	hypothetical protein
ACX60_RS05950	0.421	-0.642	-0.901	-1.809	A	rlpA	WP_001177236.1	hypothetical protein
ACX60_RS06120	1.269	-1.343	-1.148	-4.046	A		WP_000913439.1	hypothetical protein
ACX60_RS06125	0.93	-0.73	-0.619	-1.345	A	mrcB	WP_000667412.1	penicillin-binding protein 1B
ACX60_RS06240	0.259	0.014	-0.422	-1.64	A	rpoH	WP_001285359.1	RNA polymerase factor sigma-32
ACX60_RS06515	2.676	-2.481	-2.631	-3.203	A	proP	WP_001260521.1	glycine/betaine ABC transporter
ACX60_RS06655	2.541	-1.125	-0.293	-4.264	A		WP_000859008.1	hypothetical protein
ACX60_RS06660	0.159	-2.103	-2.337		A	gidA, mnmG, MTO1	WP_000559185.1	tRNA uridine 5-carboxymethylaminomethyl modification enzyme MnmG
ACX60_RS07610	-0.517	2.332	2.298	3.432	R		WP_000749906.1	hypothetical protein
ACX60_RS07720	0.596	-0.574	-0.708		A		WP_001238661.1	hypothetical protein
ACX60_RS07850	1.75	-0.337	0.465		A	E4.2.1.2B, fumC, FH	WP_001194768.1	class II fumarate hydratase
ACX60_RS07870	0.053	-0.911	-0.408		A	dadA	WP_001120919.1	D-amino-acid dehydrogenase
ACX60_RS07895	0.174	-0.164	-0.697	-1.1	A	adeN	WP_000543879.1	TetR family transcriptional regulator
ACX60_RS08065	0.302	-1.91	-1.998	-1.915	A		WP_001129188.1	hypothetical protein
ACX60_RS08155	1.111	-2.016	-1.38	-5.982	A		WP_000185571.1	hypothetical protein
ACX60_RS09525	-1.057	0.315	0.161		R		WP_000826149.1	hypothetical protein
ACX60_RS09735	0.373	-0.671	-0.55	-2.27	A		WP_000070800.1	hypothetical protein
ACX60_RS10225	0.526	-1.569	-1.267	-1.069	A		WP_001269278.1	membrane protein
ACX60_RS10230	0.478	-1.469	-1.359	-1.137	A	ihfB, himD	WP_000205997.1	integration host factor subunit beta
ACX60_RS10305	-0.066	-0.881	-0.943		A	holB	WP_001075412.1	DNA polymerase III subunit delta'
ACX60_RS10310	0.072	-0.807	-0.844		A	kdsB	WP_000680696.1	3-deoxy-manno-octulosonate cytidylyltransferase
ACX60_RS10315	-0.059	-0.815	-0.993		A	lpxK	WP_000050458.1	tetraacyldisaccharide 4'-kinase
ACX60_RS10320	0.115	-1.077	-1.007	-1.625	A	msbA	WP_001070732.1	lipid transporter ATP-binding/permease protein
ACX60_RS10325	-0.172	-1.385	-1.338	-2.435	A	exbD	WP_000669684.1	biopolymer transporter ExbD
ACX60_RS10330	-0.568	-1.394	-1.311		A	exbB	WP_000264037.1	biopolymer transporter ExbB
ACX60_RS10360	0.503	-0.917	-0.526		A	lptD, imp, ostA	WP_049594837.1	LPS biosynthesis protein
ACX60_RS10365	0.656	-1.147	-0.678	-2.116	A	surA	WP_000850091.1	peptidylprolyl isomerase
ACX60_RS10405	0.139	-3.119	-3.564	-3.043	A		WP_000651464.1	transcriptional regulator
ACX60_RS10450	-0.23	-1.886	-1.804		A	putP	WP_002057420.1	sodium:proline symporter
ACX60_RS10665	0.159	0.423	1.014	1.204	R	gltL, aatP	WP_001132006.1	amino acid ABC transporter ATP-binding protein
ACX60_RS10670	0.057	0.264	1.11	1.661	R	gltK, aatM	WP_000347804.1	glutamate/aspartate transporter permease GltK
ACX60_RS10675	0.054	0.217	1.085	1.466	R	gltJ, aatQ	WP_000110649.1	amino acid transporter
ACX60_RS10680	0.06	0.524	1.289	1.027	R	gltI, aatJ	WP_000830363.1	ABC transporter substrate-binding protein
ACX60_RS10950	0.648	1.197	0.285		A/R		WP_005135389.1	hypothetical protein
ACX60_RS11685	1.198	-1.82	-1.799		A		WP_032046197.1	sulfatase
ACX60_RS11840	-0.972	-0.394	-0.137		R		WP_001127331.1	hypothetical protein
ACX60_RS11960	0.246	-1.137	-1.04	-1.671	A	lptB	WP_001183458.1	ABC transporter ATP-binding protein
ACX60_RS11965	0.31	-0.892	-0.824	-1.808	A	lptA	WP_000554244.1	transporter
ACX60_RS11970	0.246	-0.901	-0.864	-2.482	A	lptC	WP_000381220.1	LPS export ABC transporter periplasmic protein LptC
ACX60_RS12050	0.117	-0.426	-1.195		A	cspA	WP_000072673.1	cold-shock protein
ACX60_RS12250	1.068	-3.02	-2.253	-2.416	A		WP_000026485.1	hypothetical protein
ACX60_RS12355	0.34	0.845	0.669		R		WP_001067291.1	hypothetical protein
ACX60_RS12680	-0.165	3.294	3.49	5.539	R		WP_000608975.1	hypothetical protein
ACX60_RS13120	0.646	-1.425	-1.387	-2.276	A		WP_001048902.1	esterase
ACX60_RS13125	0.99	-2.447	-2.023	-2.753	A		WP_000919363.1	BON domain-containing protein
ACX60_RS13185	-0.027	-0.364	-0.693		A	K09895	WP_001150153.1	hypothetical protein
ACX60_RS13190	0.189	-0.643	-0.552		A		WP_000893185.1	hypothetical protein
ACX60_RS13195	0.316	-0.684	-0.6		A	zapA	WP_000003719.1	cell division protein ZapA
ACX60_RS13240	1.166	-5.132	-4.797	-2.019	A		WP_000696025.1	hypothetical protein
ACX60_RS13330	-0.887	-1.777	-1.831	-1.177	A/R		WP_000688341.1	hypothetical protein
ACX60_RS13380	0.25	-2.029	-1.474		A	wzi	WP_000479770.1	hypothetical protein
ACX60_RS13500	0.125	-0.187	-0.275	-1.552	A		WP_000098357.1	hypothetical protein
ACX60_RS13710	5.29	-1.782	-2.208	-6.614	A		WP_000761577.1	hypothetical protein
ACX60_RS13720	1.29	-1.352	-1.428	-1.228	A		WP_000254582.1	membrane protein
ACX60_RS13725	1.289	-1.419	-1.599	-1.307	A	betT, betS	WP_000179784.1	choline transporter BetT
ACX60_RS13905	-0.278	-0.86	-0.867		A	fur, zur, furB	WP_001122847.1	transcriptional repressor
ACX60_RS13960	0.985	-2.889	-2.484	-2.663	A		WP_001202415.1	outer membrane protein
ACX60_RS13965	0.181	-1.515	-0.773		A		WP_000100964.1	acyltransferase
ACX60_RS13970	0.29	-1.028	-0.552		A	secA	WP_001181637.1	preprotein translocase subunit SecA
ACX60_RS13975	0.113	-1.762	-1.483		A	minC	WP_000763678.1	septum site-determining protein MinC
ACX60_RS13980	0.632	-1.227	-0.968		A	minD	WP_001074362.1	septum site-determining protein MinD
ACX60_RS13985	0.696	-1.228	-0.956		A	minE	WP_000896934.1	cell division topological specificity factor
ACX60_RS14005	0.361	-0.999	-0.658		A	trxB, TRR	WP_001276142.1	thioredoxin reductase
ACX60_RS14010	-0.25	0.194	-0.137		R	aat	WP_000854785.1	leucyl/phenylalanyl-tRNA--protein transferase
ACX60_RS14015	0.211	0.835	0.91		R	bpt	WP_000844343.1	arginyl-tRNA-protein transferase
ACX60_RS14045	0.163	-0.529	-0.546	-2.053	A	RP-S7, MRPS7, rpsG	WP_001138055.1	30S ribosomal protein S7
ACX60_RS14050	0.168	-0.537	-0.664	-2.002	A	RP-S12, MRPS12, rpsL	WP_000246374.1	30S ribosomal protein S12
ACX60_RS14055	0.444	-0.696	-0.46	-1.35	A		WP_000160011.1	hypothetical protein
ACX60_RS14160	0	-0.377	-0.482		A	yfiH	WP_000397514.1	hypothetical protein
ACX60_RS14165	0.022	-0.602	-0.85		A	rluD	WP_000199623.1	23S rRNA pseudouridine synthase D
ACX60_RS14265	1.161	-1.533	-0.767		A		WP_000522216.1	peptidoglycan-binding protein LysM
ACX60_RS14270	-0.006	-0.815	-0.487	-1.409	A	acpP	WP_001279871.1	acyl carrier protein
ACX60_RS14285	0.233	-0.828	-1.342		A	RP-L32, MRPL32, rpmF	WP_000290730.1	50S ribosomal protein L32
ACX60_RS14290	0.15	-1.058	-1.11	-1.116	A	K07040	WP_001275712.1	hypothetical protein
ACX60_RS14360	0.419	-0.012	-0.651		A	bfr	WP_001214863.1	bacterioferritin
ACX60_RS14370	0.177	-0.9	-0.601		A	zipA	WP_000405207.1	cell division protein ZipA
ACX60_RS14400	-0.014	-0.721	-0.395		A	SRP54, ffh	WP_000460625.1	signal recognition particle protein
ACX60_RS14405	0.295	0.58	0.433		R		WP_000624642.1	cytochrome C assembly protein
ACX60_RS14465	2.223	-1.548	-1.219	-4.681	A		WP_000206127.1	hypothetical protein
ACX60_RS14470	0.006	-1.327	-1.206		A	MARS, metG	WP_001226779.1	methionine--tRNA ligase
ACX60_RS14515	1.264	-2.439	-1.947	-5.242	A		WP_001001664.1
ACX60_RS14520	1.835	-1.328	-1.3	-5.62	A		WP_000543705.1	hypothetical protein
ACX60_RS14525	-0.305	-0.845	-1.151		A		WP_000990349.1	hypothetical protein
ACX60_RS14625	0.572	-2.194	-2.262	-1.808	A		WP_001047855.1	hypothetical protein
ACX60_RS14630		-14.694	-5.02	-2.201	A	bfmS	WP_000472465.1	two-component sensor histidine kinase
ACX60_RS14635	0.554	-15.094		-9.608	A	bfmR	WP_000076440.1	DNA-binding response regulator
ACX60_RS14805	-0.328	-1.109	-1.426		A			tRNA-His
ACX60_RS14810	-0.396	-0.952	-1.432		A			tRNA-Arg
ACX60_RS14935	-0.388	0.559	0.749	3.469	R		WP_000781574.1	protein FilA
ACX60_RS15035	1.116	-0.623	-0.434		A		WP_000051124.1	organic hydroperoxide resistance protein
ACX60_RS15095	0.026	-1.435	-1.539		A	rho	WP_001054522.1	transcription termination factor Rho
ACX60_RS15105	0.831	-0.545	-0.68	-1.629	A	ihfA, himA	WP_000126166.1	integration host factor subunit alpha
ACX60_RS15110	0.13	-0.695	-0.69		A	FARSB, pheT	WP_000703066.1	phenylalanine--tRNA ligase subunit beta
ACX60_RS15115	-0.223	-1.277	-1.214		A	FARSA, pheS	WP_000050953.1	phenylalanine--tRNA ligase subunit alpha
ACX60_RS15250	-0.22	1.602	1.678		R		WP_001196726.1	enoyl-CoA hydratase
ACX60_RS15255	-0.042	0.86	0.883		R		WP_001008355.1	2-hydroxy-3-oxopropionate reductase
ACX60_RS15260	0.747	0.839	0.926	-1.731	A/R	hyi, gip	WP_000532984.1	hydroxypyruvate isomerase
ACX60_RS15265	0.174	-0.141	-0.628		A	ybeB	WP_001047578.1	ribosome silencing factor RsfS
ACX60_RS15325	0.825	-2.073	-1.995	-4.886	A	ACO, acnA	WP_001151968.1	aconitate hydratase
ACX60_RS15415	0.105	-0.493	-0.345	-1.201	A	lptE, rlpB	WP_000549819.1	hypothetical protein
ACX60_RS15420	-0.188	-0.75	-0.794		A	holA	WP_000762831.1	DNA polymerase III subunit delta
ACX60_RS15615	0.121	-1.174	-1.058		A	ndk, NME	WP_000963851.1	nucleoside-diphosphate kinase
ACX60_RS15650	-0.62	0.375	0.823	3.548	R		WP_001084477.1	hydrolase
ACX60_RS15790	-0.03	0.39	0.474	1.254	R		WP_000335019.1	hypothetical protein
ACX60_RS15825	0.453	-0.593	-0.727	-1.561	A	msrA	WP_001183415.1	peptide-methionine (S)-S-oxide reductase
ACX60_RS15900	1.619	-2.135	-2.122	-5.696	A		WP_000859458.1	hypothetical protein
ACX60_RS15960	-0.022	-0.991	-1.072	-2.756	A		WP_000639217.1	endonuclease
ACX60_RS15970	0.065	1.475	1.765	4.21	R		WP_000128075.1	hypothetical protein
ACX60_RS16135	-0.044	-0.609	-0.529		A	abeM	WP_000073360.1	MATE family efflux transporter
ACX60_RS16225	0.177	-0.751	-0.835		A	tusA, sirA	WP_000003406.1	hypothetical protein
ACX60_RS16245	0.883	-0.769	-1.201		A		WP_000643174.1	hypothetical protein
ACX60_RS16280	0.76	-1.058	-1.171	-2.285	A	cbpA	WP_001107918.1	DNA-binding protein
ACX60_RS16285	0.585	-0.544	-0.237	-3.891	A	cbpM	WP_000207459.1	MerR family transcriptional regulator
ACX60_RS16375	-0.183	-0.266	-0.49	1.35	R	phaA	WP_000381598.1	monovalent cation/H+ antiporter subunit A
ACX60_RS16380	-0.079	-0.207	-0.504	1.905	R	phaC	WP_000624229.1	cation:proton antiporter
ACX60_RS16385	-0.006	-0.251	-0.521	1.332	R	phaD	WP_000459267.1	cation:proton antiporter
ACX60_RS16390	0.189	-0.108	-0.31	1.481	R	phaE	WP_001177207.1	pH adaptation potassium efflux system E transmembrane protein
ACX60_RS16395	0.295	0.013	-0.271	1.188	R	phaF	WP_000154078.1	hypothetical protein
ACX60_RS16400	0.289	0.208	-0.121		R	phaG	WP_001167533.1	cation:proton antiporter
ACX60_RS16425	-0.079	-1.048	-1.275		A			tRNA-Met
ACX60_RS16430	0.254	-0.698	-1.228		A			tRNA-Leu
ACX60_RS16530	0.158	1.039	0.785		R	pgsA, PGS1	WP_000206941.1	CDP-diacylglycerol--glycerol-3-phosphate 3-phosphatidyltransferase
ACX60_RS16600	0.72	-1.746	-1.438	-1.664	A		WP_000846676.1	membrane protein
ACX60_RS16610	-0.062	-1.735	-0.159	-3.223	A	HSP90A, htpG	WP_001294942.1	molecular chaperone HtpG
ACX60_RS16640	1.567	-1.24	-1.329	-4.944	A		WP_001034851.1	hypothetical protein
ACX60_RS16645	1.856	-4.131	-3.93	-4.377	A		WP_000738606.1	Putative DNA transfer protein p32
ACX60_RS16650	0.285	0.191	0.202	-1.25	A	rpoC	WP_000653927.1	DNA-directed RNA polymerase subunit beta'
ACX60_RS16700	-0.108	-1.5	-1.511		A			tRNA-Thr
ACX60_RS16705	-0.15	-1.553	-1.498		A			tRNA-Gly
ACX60_RS16710	-0.265	-1.645	-1.791		A			tRNA-Tyr
ACX60_RS16825	0.287	-0.182	-0.32	-1.59	A	thiC	WP_001072861.1	phosphomethylpyrimidine synthase
ACX60_RS16900	0.221	1.555	1.314		R	gacA	WP_000633799.1	DNA-binding response regulator
ACX60_RS17090	-0.388	0.05	-0.249	1.202	R		WP_001187005.1	membrane protein
ACX60_RS17445	0.705	-1.003	-0.994	-2.131	A		WP_000677529.1	hypothetical protein
ACX60_RS17450	-0.069	-0.175	-0.313		A	parA, soj	WP_000957987.1	chromosome partitioning protein ParA
ACX60_RS17740	0.581	-0.268	-0.29		A	gne1	WP_001062913.1	UDP-glucose 4-epimerase
ACX60_RS17745	0.462	-0.505	-0.695	-2.204	A	gpi	WP_000045501.1	glucose-6-phosphate isomerase
ACX60_RS17750	0.264	-0.967	-1.047	-2.767	A	ugd	WP_000686136.1	UDP-glucose 6-dehydrogenase
ACX60_RS17755	0.075	-1.555	-1.387		A	galU	WP_000591433.1	UTP--glucose-1-phosphate uridylyltransferase
ACX60_RS17760	-0.06	-1.519	-1.429		A	itrA	WP_000826956.1	UDP-galactose phosphate transferase
ACX60_RS17790	0.424	-0.679	-0.593		A	atr2	WP_000728108.1	capsular polysaccharide biosynthesis protein
ACX60_RS17795	0.386	-0.928	-0.973		A	wzx	WP_009519256.1	polysaccharide biosynthesis protein
ACX60_RS17800	0.673	-1.22	-1.139		A	dcaC	WP_000564781.1	aminotransferase DegT
ACX60_RS17805	0.582	-1.497	-1.432		A	dcaB	WP_000011809.1	serine acetyltransferase
ACX60_RS17810	0.485	-1.656	-1.492		A	dgaA	WP_000712680.1	oxidoreductase
ACX60_RS17815	0.272	-2.5	-2.038		A	gna	WP_001175093.1	Vi polysaccharide biosynthesis protein vipA/tviB
ACX60_RS17820	0.536	-1.996	-1.939	-1.306	A	wza	WP_000872590.1	outer membrane protein
ACX60_RS17825	0.509	-1.908	-1.874	-1.28	A	wzb	WP_001165988.1	protein-tyrosine-phosphatase
ACX60_RS17830	0.737	-1.825	-1.773		A	wzc	WP_001075972.1	tyrosine-protein kinase
ACX60_RS17910	0.063	-0.138	0.218	-1.298	A		WP_000877608.1	oxoacyl-ACP reductase
ACX60_RS18040	5.504	-1.744	-1.642	-2.226	A		WP_000733015.1	hypothetical protein
ACX60_RS18075	0.647	1.848	1.476	-1.483	A		WP_000122920.1	hypothetical protein
ACX60_RS18155	1.384	-0.838	-1.094	-2.639	A	dsbC	WP_000592160.1	thiol:disulfide interchange protein
ACX60_RS18175	0.217	-0.602	-0.725		A	yidC, spoIIIJ, OXA1, ccfA	WP_001188089.1	insertase
ACX60_RS18180	0.242	-0.855	-1.284		A	K08998	WP_000251652.1	membrane protein insertion efficiency factor YidD
ACX60_RS18185	0.207	-1.015	-1.381		A	rnpA	WP_001240371.1	ribonuclease P protein component
ACX60_RS18190	0.352	-0.424	-1.17		A	RP-L34, MRPL34, rpmH	WP_000831329.1	50S ribosomal protein L34
ACX60_RS18240	-1.299	1.316	0.984		R		WP_000123889.1	hypothetical protein
ACX60_RS18245	-0.281	1.694	1.263		R		WP_000287492.1	hypothetical protein
ACX60_RS18515	-1.106	0.488	0.156		R		WP_002025304.1	phage primase
ACX60_RS18560	-1.101	0.254	-0.067		R		WP_002015149.1	hypothetical protein
ACX60_RS18580	-1.017	1.614	1.166		R		WP_000386247.1	hypothetical protein
ACX60_RS18780	-0.082	0.726	0.346		R		WP_001085038.1	hypothetical protein
ACX60_RS18785	-0.288	0.581	0.058		R		WP_000192314.1	hypothetical protein
ACX60_RS18950	0.196	1.271	0.894		R		WP_000182800.1	hypothetical protein
A1S_3468	0.288	1.649	1.777		R		YP_001083092.1	putative lipoprotein
A1S_3469	0.298	1.209	1.399		R		YP_001083093.1	diaminopimelate decarboxylase
sRNAs:
sRNA21	-0.432	-0.195	-0.173	-1.464	A	aar
sRNA84/ACX60_RS19230	0.148	-0.47	-0.233	-1.733	A	ssrS/6S RNA
sRNA77	-0.138	-0.595	-0.095	-3.08	A
sRNA103	0.028	-0.296	-0.396	-2.751	A
sRNA40				-3.997	A
sRNA29				0.849	R
sRNA54	0.308	0.281	0.395	1.473	R
sRNA76	0.176	1.114	0.824	-0.542	R
sRNA87	-0.004	2.661	2.561	1.7	R

### Sheet: header information
Target	Targets are listed with locus IDs from NZ_CP012004.1, NZ_CP012005.1, or NC_009083.1.
RNA-seq log2FC (vs WT)	∆bfmS, ∆bfmRS, and ∆bfmR refer to RNA-seq data comparing mutant vs WT in strain background 17978 in logarithmic phase (Geisinger et al 2018). ∆bfmR17961 refers to the RNA-seq data comparing the mutant vs WT using strain background 17961 in stationary phase (Palethorpe et al 2022; only significantly different values were reported). Bold indicates significant difference from WT control (q value<0.0…
Regulation	Type of regulation based on direction of gene expression change across mutants. A=activated by BfmR, R=repressed by BfmR, A/R=evidence of both activation and repression depending on mutant used.
Gene name(s)	gene name(s) pulled from match in KEGG database or manually annotated
Protein ID	NCBI protein accession
Protein description	protein annotation from genbank
