## Supplemental Dataset 4 for "A phosphorylation signal activates genome-wide transcriptional control by BfmR, the global regulator of *Acinetobacter* resistance and virulence"

### Sheet: GO enrichment
Dataset S4. GO Terms significantly enriched in the sets of genes activated or repressed by BfmR.
ClassID	Description	hits/class size	p-value	gene set
Activation
GO:0051301	cell division	10/29	2.1e-05	ACX60_RS00765,ACX60_RS00770,ACX60_RS00785,ACX60_RS00790,ACX60_RS04585,ACX60_RS04590,ACX60_RS04600,ACX60_RS04605,ACX60_RS13980,ACX60_RS13985
GO:0007049	cell cycle	7/23	0.00068	ACX60_RS00765,ACX60_RS00770,ACX60_RS04585,ACX60_RS04590,ACX60_RS04600,ACX60_RS04605,ACX60_RS13985
GO:0043093	FtsZ-dependent cytokinesis	3/ 7	0.0033	ACX60_RS00780,ACX60_RS00785,ACX60_RS00790
GO:0000917	division septum assembly	3/ 7	0.0033	ACX60_RS00790,ACX60_RS13975,ACX60_RS13980
GO:0071555	cell wall organization	10/47	0.0018	ACX60_RS00445,ACX60_RS00765,ACX60_RS00770,ACX60_RS00775,ACX60_RS01520,ACX60_RS05950,ACX60_RS06125,ACX60_RS17800,ACX60_RS17805,ACX60_RS17810
GO:0009252	peptidoglycan biosynthetic process	6/33	0.017	ACX60_RS00445,ACX60_RS00765,ACX60_RS00770,ACX60_RS00775,ACX60_RS01520,ACX60_RS06125
GO:0008955	peptidoglycan glycosyltransferase activity	2/ 6	0.016	ACX60_RS01520,ACX60_RS06125
GO:0000270	peptidoglycan metabolic process	2/ 6	0.016	ACX60_RS02385,ACX60_RS05950
GO:0000902	cell morphogenesis	2/ 3	0.0018	ACX60_RS00445,ACX60_RS13975
GO:0005975	carbohydrate metabolic process	4/21	0.028	ACX60_RS00440,ACX60_RS00765,ACX60_RS00850,ACX60_RS02395
GO:0000271	polysaccharide biosynthetic process	5/ 8	3.1e-05	ACX60_RS17760,ACX60_RS17800,ACX60_RS17805,ACX60_RS17810,ACX60_RS17825
GO:0006065	UDP-glucuronate biosynthetic process	4/ 4	0	ACX60_RS17750,ACX60_RS17800,ACX60_RS17805,ACX60_RS17810
GO:0009279	cell outer membrane	9/57	0.016	ACX60_RS03255,ACX60_RS03295,ACX60_RS04585,ACX60_RS04875,ACX60_RS10360,ACX60_RS11965,ACX60_RS12250,ACX60_RS13960,ACX60_RS17820
GO:0043165	Gram-negative-bacterium-type cell outer membrane assembly	3/ 8	0.0054	ACX60_RS10360,ACX60_RS10365,ACX60_RS11965
GO:0046930	pore complex	3/ 9	0.0084	ACX60_RS03255,ACX60_RS03295,ACX60_RS17820
GO:0015920	lipopolysaccharide transport	2/ 3	0.0018	ACX60_RS10360,ACX60_RS11965
GO:0015914	phospholipid transport	2/ 2	0	ACX60_RS01985,ACX60_RS01995
GO:0006457	protein folding	4/22	0.03	ACX60_RS00580,ACX60_RS10365,ACX60_RS16280,ACX60_RS16610
GO:0051082	unfolded protein binding	3/13	0.023	ACX60_RS10365,ACX60_RS16280,ACX60_RS16610
GO:0017038	protein import	3/ 4	0.00019	ACX60_RS04590,ACX60_RS04605,ACX60_RS10330
GO:0071705	nitrogen compound transport	2/ 4	0.0054	ACX60_RS00960,ACX60_RS13725
GO:0006811	ion transport	4/19	0.021	ACX60_RS03255,ACX60_RS03295,ACX60_RS16135,ACX60_RS17820
GO:0009898	cytoplasmic side of plasma membrane	2/ 5	0.011	ACX60_RS00785,ACX60_RS13980
GO:0009405	pathogenesis	4/17	0.016	ACX60_RS01340,ACX60_RS01345,ACX60_RS14630,ACX60_RS17820
GO:0009636	response to toxic substance	2/ 8	0.028	ACX60_RS03360,ACX60_RS03460
GO:0003735	structural constituent of ribosome	8/56	0.028	ACX60_RS02090,ACX60_RS02095,ACX60_RS03860,ACX60_RS03865,ACX60_RS14045,ACX60_RS14050,ACX60_RS14285,ACX60_RS18190
GO:0005840	ribosome	6/42	0.046	ACX60_RS02090,ACX60_RS02095,ACX60_RS02510,ACX60_RS03860,ACX60_RS03865,ACX60_RS18190
GO:0042254	ribosome biogenesis	2/ 5	0.011	ACX60_RS03325,ACX60_RS14290
GO:0015935	small ribosomal subunit	2/ 6	0.016	ACX60_RS14045,ACX60_RS14050
GO:0000049	tRNA binding	8/29	0.00068	ACX60_RS02090,ACX60_RS03325,ACX60_RS14045,ACX60_RS14050,ACX60_RS14470,ACX60_RS15110,ACX60_RS15115,ACX60_RS18185
GO:0003723	RNA binding	6/38	0.028	ACX60_RS01970,ACX60_RS02510,ACX60_RS04100,ACX60_RS12050,ACX60_RS14165,ACX60_RS15095
GO:0006541	glutamine metabolic process	3/14	0.028	ACX60_RS00440,ACX60_RS04080,ACX60_RS04085
GO:0004088	carbamoyl-phosphate synthase (glutamine-hydrolyzing) activity	2/ 2	0	ACX60_RS04080,ACX60_RS04085
GO:0004826	phenylalanine-tRNA ligase activity	2/ 2	0	ACX60_RS15110,ACX60_RS15115
GO:0006417	regulation of translation	2/ 4	0.0054	ACX60_RS10230,ACX60_RS15105
GO:0008616	queuosine biosynthetic process	2/ 7	0.022	ACX60_RS04860,ACX60_RS04865
GO:0016746	transferase activity, transferring acyl groups	2/ 6	0.016	ACX60_RS13965,ACX60_RS17805
GO:0016407	acetyltransferase activity	2/ 3	0.0018	ACX60_RS17790,ACX60_RS17805
Repression
GO:0044096	type IV pilus	3/ 4	9.3e-08	ACX60_RS01525,ACX60_RS01530,ACX60_RS01535
GO:0015297	antiporter activity	4/ 14	8.1e-07	ACX60_RS16375,ACX60_RS16380,ACX60_RS16390,ACX60_RS16395
GO:0006813	potassium ion transport	3/ 7	1.3e-06	ACX60_RS16375,ACX60_RS16380,ACX60_RS16395
GO:0006814	sodium ion transport	2/ 4	1.1e-05	ACX60_RS16390,ACX60_RS16400
GO:0008324	cation transmembrane transporter activity	2/ 5	2.4e-05	ACX60_RS16380,ACX60_RS16390
GO:0008914	leucyltransferase activity	2/ 2	0	ACX60_RS14010,ACX60_RS14015
GO:0005886	plasma membrane	12/469	0.00082	ACX60_RS01530,ACX60_RS01535,ACX60_RS10665,ACX60_RS10670,ACX60_RS10675,ACX60_RS16375,ACX60_RS16380,ACX60_RS16385,ACX60_RS16390,ACX60_RS16395,ACX60_RS16400,ACX60_RS16530
GO:0016021	integral component of membrane	10/370	0.0015	ACX60_RS01530,ACX60_RS01535,ACX60_RS03355,ACX60_RS16375,ACX60_RS16380,ACX60_RS16385,ACX60_RS16390,ACX60_RS16395,ACX60_RS16400,ACX60_RS16530
